# Tetracycline-Responsive Aptazymes Enable Tunable Expression of Self-Amplifying RNA

**DOI:** 10.64898/2026.11.10.765764

**Authors:** Owen Karmel, Herbert Fountain, Perry Katsarakes, Pratyusha Mandal, Daniel Liu, Alexander Pietraru, Yanru Cui

## Abstract

Self-amplifying RNA (saRNA) enables prolonged protein expression at substantially lower doses than conventional mRNA. Beyond vaccination, uncontrolled saRNA replication raises safety concerns. Overexpressing the gene of interest exhausts cellular resources and leads to immunogenic double-stranded saRNA. Here, we investigated Tet-On and Tet-Off tetracycline-responsive aptazymes to control saRNA amplification exogenously. Insertion of the aptazymes within the 3′ untranslated region (UTR) resulted in significantly less eGFP expression, while insertion in the subgenomic promoter region maintained expression. Additionally, we found that 33% N1-methyl-pseudouridine (m1Ψ) substitution maintained eGFP expression, while complete substitution dramatically reduced it. At physiologically relevant tetracycline doses, Tet-On and Tet-Off aptazymes lowered eGFP expression 1.5-fold and 2.1-fold, respectively, relative to control saRNA. These *in vitro* results demonstrate saRNA with tunable expression.
