## Supplementary material for "Tetracycline-Responsive Aptazymes Enable Tunable Expression of Self-Amplifying RNA": Sequence information

### Sheet: Sheet1
Plasmids	Plasmid Sequence (5' to 3')
Modified VEE saRNA (CleanCap and Poly(A) Tail)	acgactcactataaggatgggcggcgcatgagagaagcccagaccaattacctacccaaaatggagaaagttcacgttgacatcgaggaagacagcccattcctcagagctttgcagcggagcttcccgcagtttgaggtagaagccaagcaggtcactgataatgaccatgctaatgccagagcgttttcgcatctggcttcaaaactgatcgaaacggaggtggacccatccgacacgatccttgacattggaagtgcgcccgcccgcagaatgtattctaagcacaagtatcattgtatctgtccgatgagatgtgcggaagatccggacagattgtataagtatgcaactaagctgaagaaaaactgtaaggaaataactgataaggaattggac…
K4 Aptazyme	GGTTCCTTAGGAGGCTTACAGACGGGAATTCAGATCTCAAACAAACAAAGGCGCGTCCTGGATTCGTACAAAACATACCAGATTTCGATCTGGAGAGGTGAAGAATACGACCACCTGTACATCCAGCTGATGAGTCCCAAATAGGACGAAACGCGCTCAAACAAACAAAGGATCCTAACTCGAGGGTTCCTTAGGAGGCTTACAGACGGatcagttctggaccagcgagctgtgctgcgactcgtggcgtaatcatggtcatagctgtttcctgtgtgaaattgttatccgctcacaattccacacaacatacgagccggaagcataaagtgtaaagcctggggtgcctaatgagtgagctaactcacattaattgcgttgcgctcactgcccgctttc…
sfGFP Expressing mRNA with K4 Aptazyme	TAATACGACTCACTATAGTCTTCTGGTCCCCACAGACTCAGAGAGAACCCGCCACCatgagcaagggcgaggagctgttcaccggggtggtgcccatcctggtcgagctggacggcgacgtaaacggccacaagttcagcgtgcgcggcgagggcgagggcgatgccaccaacggcaagctgaccctgaagttcatctgcaccaccggcaagctgcccgtgccctggcccaccctcgtgaccaccctgacctacggcgtgcagtgcttcagccgctaccccgaccacatgaagcgccacgacttcttcaagtccgccatgcccgaaggctacgtccaggagcgcaccatcagcttcaaggacgacggcacctacaagacccgcgccgaggtgaagttcg…
SG-K4-saRNA (eGFP)	ttttgtgatgctcgtcaggggggcggagcctatggaaaaacgccagcaacgcgagctctaatacgactcactataaggatgggcggcgcatgagagaagcccagaccaattacctacccaaaatggagaaagttcacgttgacatcgaggaagacagcccattcctcagagctttgcagcggagcttcccgcagtttgaggtagaagccaagcaggtcactgataatgaccatgctaatgccagagcgttttcgcatctggcttcaaaactgatcgaaacggaggtggacccatccgacacgatccttgacattggaagtgcgcccgcccgcagaatgtattctaagcacaagtatcattgtatctgtccgatgagatgtgcggaagatccggacagat…
3'-K4-saRNA (eGFP)	taatacgactcactataaggatgggcggcgcatgagagaagcccagaccaattacctacccaaaatggagaaagttcacgttgacatcgaggaagacagcccattcctcagagctttgcagcggagcttcccgcagtttgaggtagaagccaagcaggtcactgataatgaccatgctaatgccagagcgttttcgcatctggcttcaaaactgatcgaaacggaggtggacccatccgacacgatccttgacattggaagtgcgcccgcccgcagaatgtattctaagcacaagtatcattgtatctgtccgatgagatgtgcggaagatccggacagattgtataagtatgcaactaagctgaagaaaaactgtaaggaaataactgataaggaatt…
Gene Fragments	Fragment Sequence (5' to 3')
SG-TS40-saRNA (eGFP)	CAAACAAACAAACUGAGGU GCA GGUACAUCCAG CUGACG AGUCCCAAAUAGGACGAAAGGG AGA GGUG AAGAAUAC GACCACC UAGGCUCG AAA GAGCCUA AAA CAUA CCUU C CUGGAU U CCACUGCUAUC CACCAAACAAACAAA
Gibson Primers	Sequence (5' to 3')
3'-K4-saRNA FWD	ggacgagctgtacaagtagTCAAACAAACAAAGGCGCGTC
3'-K4-saRNA REV	GCAGCTTGCCAATTCTCTAGTTTGTTTGTTTGAGCGCGTT
SG-K4-saRNA FWD	ctagtccgccaagtctagcaCAAACAAACAAAGGCGCGTC
SG-K4-saRNA REV	atgctgagggcgcgcccataTTTGTTTGTTTGAGCGCGTT
SG-TS40-saRNA FWD	agtccgccaagtctagcataCAAACAAACAAACTGAGGTG
SG-TS40-saRNA REV	gaatcgatgctgagggcgcgTTTGTTTGTTTGGTGGATAGC
